# The kinetic landscape of human transcription factors

**DOI:** 10.1101/2022.06.01.494187

**Authors:** Nicholas E Mamrak, Nader Alerasool, Daniel Griffith, Alex S Holehouse, Mikko Taipale, Timothée Lionnet

## Abstract

Cell-to-cell variability is shaped by transcription dynamics because genes are transcribed in bursts interspersed with inactive periods. The stochasticity of bursting means that genes transcribed in rare bursts exhibit more heterogeneity at the single cell level than genes that burst often ^1, 2^. Transcription starts with the binding of Transcription Factors (TFs) to specific sequence motifs where they recruit the transcription machinery ^3^. In some systems, individual TF binding events temporally correlate with the firing of transcriptional bursts, defining the target gene’s frequency and duration ^4–6^. However, in the absence of methods that assess the impact of different TFs on transcription dynamics at the same genetic loci, it remains unclear whether DNA binding kinetics are the sole determinant of bursting. Here we develop an imaging-based synthetic recruitment assay, CRISPRburst, and measure how 92 human TFs impact bursting kinetics. We show that TFs recruited to chromatin under identical conditions generate diverse bursting signatures, some TFs increasing the probability of the gene turning on while others increase the number of mRNA molecules transcribed per burst. We find that the association of TFs with specific protein partners determines their bursting output, and train a model to predict the kinetic signatures of all human TFs. These kinetic signatures can be used as a TF classification system complementary to existing families based on DNA binding domains. Additionally, kinetic signatures provide a rational framework to design synthetic activators, model transcription regulation, and understand expression heterogeneity.
