## Supplementary Table 1 for "The kinetic landscape of human transcription factors"

### Sheet: TF_Ratios
	Active-TFDMSOoverControlDMSO	Active-TFABAoverControlABA	Active-TFABAoverTFDMSO	Intensity-TFDMSOoverControlDMSO	Intensity-TFABAoverControlABA	Intensity-TFABAoverTFDMSO	Cluster
ATMIN	1.66532	1.35897	0.856845	1.22542	1.503	1.08545	0
ATXN7L3	1.44444	1.00295	0.729067	1.87588	2.03105	0.958193	0
CEP72	1.76522	1.5427	0.91764	1.51058	1.2732	0.745916	0
DGKG	1.792	1.69399	0.992572	1.51643	1.77398	1.0353	0
GADD45G	1.46087	1.48148	1.06481	1.44536	1.78254	1.09145	0
GORASP1	1.02083	0.854701	0.879121	1.28059	0.979665	0.677024	0
GZMH	1.1625	0.860624	0.777338	1.87568	1.64659	0.776895	0
MAFB	1.16667	0.714286	0.642857	1.62884	1.59034	0.864069	0
NEUROD1	1.75	1.82796	1.09677	1.53504	1.8043	1.04022	0
PYL1	1	1	1.05	1	1	0.884989	0
ROPN1	1.90157	2.18182	1.20474	1.56708	1.38901	0.784426	0
SDCCAG3	1.90351	2.14521	1.18333	2.52252	2.45646	0.861812	0
SLC16A12	1.92797	2.07977	1.13268	1.51831	1.75444	1.02263	0
SLC35G1	2.26471	2.18905	1.01493	1.38779	1.6779	1.06999	0
WIPI2	1.93103	1.93878	1.05421	1.48664	1.79355	1.06769	0
ASCL4	1.10274	1.20098	1.14354	1.1831	1.40404	1.05026	0
CITED1	0.93038	1.06061	1.19697	1.06284	1.3152	1.09512	0
DMAP1	1.11022	0.911111	0.861695	1.29934	1.57863	1.07522	0
FOXJ1	1.82743	2.05357	1.17993	1.28263	1.29175	0.891279	0
TADA3	0.911458	0.888889	1.024	1.05999	1.25856	1.05078	0
C3orf62	1.4	1.79063	1.34298	1.63503	1.56677	0.84804	1
CCDC101	1.27273	1.94444	1.60417	1.47161	1.83664	1.10451	1
CEBPB	1.38433	2.19638	1.66594	1.88926	2.32923	1.09108	1
DCAF7	1.5098	2.52525	1.7562	1.66921	2.15186	1.14089	1
ELF4	0.805	1.22137	1.5931	1.65958	1.7586	0.937789	1
FAM90A1	0.899559	1.48039	1.72797	0.925617	1.02661	0.981549	1
FAM9A	1.3125	2	1.6	0.88454	0.919153	0.91962	1
GADD45B	1.44712	2.0679	1.50043	1.53909	1.51028	0.86842	1
JAZF1	1.39431	2.7673	2.08394	2.0875	1.92406	0.815698	1
KDELC2	1.53125	2.24242	1.53766	1.96675	2.02816	0.912623	1
MYOG	1.36111	2.13115	1.64403	1.73491	2.16334	1.10354	1
PLAUR	2.1	2.77286	1.38643	1.96146	1.93918	0.874935	1
SERTAD2	1.20312	1.42857	1.24675	1.45643	1.6457	1	1
YAF2	1.41981	2.52427	1.86679	1.7356	1.84749	0.94204	1
BRD8	1.15161	1.875	1.70956	1.17609	1.43676	1.08114	1
CSRNP2	1.05986	1.77928	1.76273	1.30025	1.47947	1.00698	1
FOXN1	1.4837	2.25806	1.59801	1.41453	1.79529	1.12321	1
FOXO1	1.09936	1.38158	1.31955	1.26608	1.43037	0.999834	1
SOX7	1.12346	1.83333	1.71346	1.25112	1.32887	0.939991	1
TCF21	0.765625	1.23932	1.69963	1.0528	1.3687	1.15054	1
BBX	1.14423	1.2766	1.17146	1.09899	1.66518	1.34092	2
CCNC	0.827273	0.801688	1.01753	1.09568	1.43739	1.16099	2
CDK9	1.48585	1.41593	1.00059	1.07923	1.99111	1.63274	2
DDX1	0.869651	0.767196	0.926298	0.819666	1.11644	1.20541	2
EAF1	1.60241	1.73669	1.13799	1.23304	1.6612	1.19229	2
ELL2	1.50633	1.5534	1.08281	1.80943	2.81031	1.37452	2
ELL3	1.42276	1.23457	0.911111	1.79491	3.17643	1.56615	2
FOXR2	1.09214	0.859214	0.826065	0.766009	1.08751	1.25643	2
GTF2E2	1.876	1.87793	1.05108	1.72738	2.86394	1.46729	2
GTF2H3	1.86864	1.93452	1.08702	1.34475	2.35007	1.5466	2
HOXB2	1.22807	1.39108	1.18937	1.22686	1.67665	1.20944	2
ID3	1.49597	1.66667	1.16981	1.64772	2.77189	1.48878	2
LHX3	1.67391	1.60714	1.00812	1.53966	2.84585	1.63577	2
MBD3L2	1.03521	1.11111	1.12698	0.766009	1.08751	1.25643	2
MEAF6	1.70603	1.80818	1.11287	1.12347	1.66202	1.30922	2
MED10	1.42188	1.31234	0.96911	1.47189	2.56333	1.54123	2
MED11	1.19337	0.919272	0.808834	1.99761	2.58004	1.14302	2
MED20	1.13514	1.0101	0.934343	1.65033	2.12155	1.13768	2
MED21	1.42692	1.33987	0.985942	1.93969	2.69142	1.22796	2
MED22	1.27468	1.26619	1.04301	0.796301	1.45491	1.61695	2
MED25	1.04132	1.11111	1.12037	1.51889	1.91558	1.11612	2
MED29	1.48485	1.49123	1.05451	0.819666	1.11644	1.20541	2
MED31	1.02278	0.864786	0.887801	1.28534	1.95528	1.34626	2
MED4	1.91237	1.52047	0.834823	1.33447	2.18125	1.44656	2
MYCBP	1.625	1.73333	1.12	1.37664	1.83202	1.17774	2
NEUROG1	1.51271	1.47222	1.0219	1.96977	2.53517	1.13902	2
NFKBIB	1.1246	0.98878	0.923187	0.904888	1.3158	1.28686	2
SMPD2	1.73034	1.69492	1.02851	1.97035	2.53494	1.13858	2
SPDYE7P	1.28333	1.16438	0.952677	1.20157	1.7932	1.32075	2
ZXDC	1.30233	1.3172	1.062	1.6516	2.56709	1.37554	2
MYCL	0.965517	0.975057	1.06037	1.11977	1.67224	1.32162	2
CITED2	1.18421	1.88406	1.67053	2.31009	3.94429	1.51105	3
DDIT3	1.61742	2.63441	1.71021	2.01808	2.82731	1.23986	3
FERD3L	1.7093	2.17391	1.3354	1.37081	2.4797	1.60088	3
FOS	1.37135	1.96217	1.50238	1.71693	2.8327	1.46012	3
GATA1	1.40972	2.40741	1.7931	1.249	2.30511	1.63331	3
HOXA13	1.38433	1.98347	1.50444	1.87597	2.48109	1.17045	3
HSF1	1.43403	2.34043	1.71367	2.40821	3.30363	1.21404	3
KLF15	1.4562	2.05128	1.47908	1.93221	2.65008	1.21379	3
KLF6	1.26724	2.15054	1.78187	1.60012	2.1695	1.1999	3
KLF7	1.72348	2.84211	1.7315	1.40293	2.53742	1.60064	3
MYOD1	1.70732	2.60163	1.6	0.904888	1.3158	1.28686	3
ATF6	0.625	0.888889	1.49333	0.866555	1.32489	1.35307	3
RELB	0.424242	0.530303	1.3125	1.08264	1.42718	1.16663	3
CREBBP	0.838028	2.42424	3.03743	1.09577	1.88169	1.51973	4
EP300	0.792969	2.28522	3.02595	1.44395	1.98126	1.21431	4
RCN1	0.888728	1.96124	2.31713	1.3654	1.94842	1.26288	4
VP64	1.28169	2.9703	2.43336	1.44053	2.63949	1.62158	4

### Sheet: ClusterID
Cluster	Type
0	Non worker
1	Active fraction only
2	Intensity only
3	low multitasker
4	high multitasker

### Sheet: ActiveFractionEffect
	DMSO Active fraction	ABA Active fraction	Active fraction effect	DMSO_on_cells	DMSO_all_cells	ABA_on_cells	ABA_all_cells	DMSO_SD	ABA_SD
ASCL4	0.315068	0.360294	1.14354	46	146	49	136	0.12083	0.116619
ATF6	0.178571	0.266667	1.49333	10	56	12	45	0.0748331	0.067082
ATMIN	0.475806	0.407692	0.856845	59	124	53	130	0.111355	0.114018
ATXN7L3	0.412698	0.300885	0.729067	52	126	34	113	0.11225	0.106301
BBX	0.326923	0.382979	1.17146	34	104	36	94	0.10198	0.0969536
BRD8	0.329032	0.5625	1.70956	51	155	63	112	0.124499	0.10583
C3orf62	0.4	0.53719	1.34298	48	120	65	121	0.109545	0.11
CCDC101	0.363636	0.583333	1.60417	40	110	56	96	0.104881	0.0979796
CCNC	0.236364	0.240506	1.01753	26	110	19	79	0.104881	0.0888819
CDK9	0.424528	0.424779	1.00059	45	106	48	113	0.102956	0.106301
CEBPB	0.395522	0.658915	1.66594	53	134	85	129	0.115758	0.113578
CEP72	0.504348	0.46281	0.91764	58	115	56	121	0.107238	0.11
CITED1	0.265823	0.318182	1.19697	21	79	28	88	0.0888819	0.0938083
CITED2	0.338346	0.565217	1.67053	45	133	52	92	0.115326	0.0959166
CREBBP	0.239437	0.727273	3.03743	17	71	78	117	0.0842615	0.108167
CSRNP2	0.302817	0.533784	1.76273	43	142	79	148	0.119164	0.121655
DCAF7	0.431373	0.757576	1.7562	22	51	25	33	0.0714143	0.0574456
DDIT3	0.462121	0.790323	1.71021	61	132	98	124	0.114891	0.111355
DDX1	0.248472	0.230159	0.926298	13	50	9	36	0.0707107	0.06
DGKG	0.512	0.508197	0.992572	64	125	62	122	0.111803	0.110454
DMAP1	0.317204	0.273333	0.861695	59	186	41	150	0.136382	0.122474
EAF1	0.457831	0.521008	1.13799	38	83	62	119	0.0911043	0.109087
ELF4	0.23	0.366412	1.5931	23	100	48	131	0.1	0.114455
ELL2	0.43038	0.466019	1.08281	34	79	48	103	0.0888819	0.101489
ELL3	0.406504	0.37037	0.911111	50	123	50	135	0.110905	0.11619
EP300	0.226562	0.685567	3.02595	58	256	133	194	0.16	0.139284
FAM90A1	0.257017	0.444117	1.72797	32	119	54	115	0.109087	0.107238
FAM9A	0.375	0.6	1.6	3	8	3	5	0.0282843	0.0223607
FERD3L	0.488372	0.652174	1.3354	63	129	45	69	0.113578	0.0830662
FOS	0.391813	0.588652	1.50238	67	171	83	141	0.130767	0.118743
FOXJ1	0.522124	0.616071	1.17993	59	113	69	112	0.106301	0.10583
FOXN1	0.423913	0.677419	1.59801	78	184	105	155	0.135647	0.124499
FOXO1	0.314103	0.414474	1.31955	49	156	63	152	0.1249	0.123288
FOXR2	0.312039	0.257764	0.826065	39	122	22	84	0.110454	0.0916515
GADD45B	0.413462	0.62037	1.50043	43	104	67	108	0.10198	0.103923
GADD45G	0.417391	0.444444	1.06481	48	115	24	54	0.107238	0.0734847
GATA1	0.402778	0.722222	1.7931	58	144	91	126	0.12	0.11225
GORASP1	0.291667	0.25641	0.879121	14	48	10	39	0.069282	0.06245
GTF2E2	0.536	0.56338	1.05108	67	125	80	142	0.111803	0.119164
GTF2H3	0.533898	0.580357	1.08702	63	118	65	112	0.108628	0.10583
GZMH	0.332143	0.258187	0.777338	42	80	16	57	0.0894427	0.0754983
HOXA13	0.395522	0.595041	1.50444	53	134	72	121	0.115758	0.11
HOXB2	0.350877	0.417323	1.18937	40	114	53	127	0.106771	0.112694
HSF1	0.409722	0.702128	1.71367	59	144	99	141	0.12	0.118743
ID3	0.427419	0.5	1.16981	53	124	62	124	0.111355	0.111355
JAZF1	0.398374	0.830189	2.08394	49	123	88	106	0.110905	0.102956
KDELC2	0.4375	0.672727	1.53766	7	16	37	55	0.04	0.074162
KLF15	0.416058	0.615385	1.47908	57	137	72	117	0.117047	0.108167
KLF6	0.362069	0.645161	1.78187	42	116	80	124	0.107703	0.111355
KLF7	0.492424	0.852632	1.7315	65	132	81	95	0.114891	0.0974679
LHX3	0.478261	0.482143	1.00812	55	115	54	112	0.107238	0.10583
MAFB	0.333333	0.214286	0.642857	10	30	6	28	0.0547723	0.052915
MBD3L2	0.295775	0.333333	1.12698	21	71	12	36	0.0842615	0.06
MEAF6	0.487437	0.542453	1.11287	97	199	115	212	0.141067	0.145602
MED10	0.40625	0.393701	0.96911	52	128	50	127	0.113137	0.112694
MED11	0.340962	0.275782	0.808834	42	132	36	115	0.114891	0.107238
MED20	0.324324	0.30303	0.934343	12	37	10	33	0.0608276	0.0574456
MED21	0.407692	0.401961	0.985942	53	130	41	102	0.114018	0.100995
MED22	0.364193	0.379858	1.04301	17	46	19	50	0.0678233	0.0707107
MED25	0.297521	0.333333	1.12037	36	121	23	69	0.11	0.0830662
MED29	0.424242	0.447368	1.05451	14	33	17	38	0.0574456	0.0616441
MED31	0.292223	0.259436	0.887801	20	66	24	92	0.0812404	0.0959166
MED4	0.546392	0.45614	0.834823	53	97	52	114	0.0984886	0.106771
MYCBP	0.464286	0.52	1.12	13	28	13	25	0.052915	0.05
MYCL	0.275862	0.292517	1.06037	40	145	43	147	0.120416	0.121244
MYOD1	0.487805	0.780488	1.6	20	41	32	41	0.0640312	0.0640312
MYOG	0.388889	0.639344	1.64403	35	90	78	122	0.0948683	0.110454
NEUROD1	0.5	0.548387	1.09677	63	126	34	62	0.11225	0.0787401
NEUROG1	0.432203	0.441667	1.0219	51	118	53	120	0.108628	0.109545
NFKBIB	0.321315	0.296634	0.923187	29	90	19	64	0.0948683	0.08
PLAUR	0.6	0.831858	1.38643	63	105	94	113	0.10247	0.106301
PYL1	0.285714	0.3	1.05	40	140	36	120	0.118322	0.109545
RCN1	0.253922	0.588372	2.31713	29	82	24	48	0.0905539	0.069282
RELB	0.121212	0.159091	1.3125	8	66	7	44	0.0812404	0.0663325
ROPN1	0.543307	0.654545	1.20474	69	127	36	55	0.112694	0.074162
SDCCAG3	0.54386	0.643564	1.18333	62	114	65	101	0.106771	0.100499
SERTAD2	0.34375	0.428571	1.24675	44	128	54	126	0.113137	0.11225
SLC16A12	0.550847	0.623932	1.13268	65	118	73	117	0.108628	0.108167
SLC35G1	0.647059	0.656716	1.01493	77	119	88	134	0.109087	0.115758
SMPD2	0.494382	0.508475	1.02851	44	89	60	118	0.0943398	0.108628
SOX7	0.320988	0.55	1.71346	52	162	88	160	0.127279	0.126491
SPDYE7P	0.366667	0.349315	0.952677	44	120	51	146	0.109545	0.12083
TADA3	0.260417	0.266667	1.024	25	96	24	90	0.0979796	0.0948683
TCF21	0.21875	0.371795	1.69963	21	96	29	78	0.0979796	0.0883176
VP64	0.366197	0.891089	2.43336	52	142	90	101	0.119164	0.100499
WIPI2	0.551724	0.581633	1.05421	64	116	57	98	0.107703	0.0989949
YAF2	0.40566	0.757282	1.86679	43	106	78	103	0.102956	0.101489
ZXDC	0.372093	0.395161	1.062	48	129	49	124	0.113578	0.111355

### Sheet: IntensityEffect
	meanDMSOintensity	meanABAintensity	Intensity Effect	DMSOspots	ABAspots	SEM_DMSOintensity	SEM_ABAintensity
ASCL4	3327.07	3494.29	1.05026	46	49	30.4046	33.212
ATF6	2436.9	3297.3	1.35307	10	12	67.691	157.68
ATMIN	3446.09	3740.56	1.08545	59	53	80.7264	67.0259
ATXN7L3	5275.29	5054.75	0.958193	52	34	104.624	213.462
BBX	3090.55	4144.19	1.34092	34	36	98.1692	74.9077
BRD8	3307.35	3575.71	1.08114	51	63	35.7852	26.2864
C3orf62	4597.99	3899.28	0.84804	48	65	128.2	62.6576
CCDC101	4138.41	4570.93	1.10451	39	69	63.5642	41.5938
CCNC	3081.23	3577.29	1.16099	26	19	38.5768	54.6311
CDK9	3034.99	4955.35	1.63274	45	48	49.8643	57.2504
CEBPB	5312.92	5796.84	1.09108	53	85	49.3409	38.7416
CEP72	4248	3168.66	0.745916	58	56	130.461	42.6715
CITED1	2988.9	3273.19	1.09512	21	28	64.4615	35.0046
CITED2	6496.35	9816.3	1.51105	45	52	88.0065	91.6365
CREBBP	3081.5	4683.04	1.51973	17	24	66.4446	124.693
CSRNP2	3656.52	3682.02	1.00698	43	79	37.4533	22.8135
DCAF7	4694.1	5355.43	1.14089	22	25	126.1	104.184
DDIT3	5675.18	7036.43	1.23986	61	98	56.3195	41.4954
DDX1	2305.04	2778.52	1.20541	13	9	79.0571	150.514
DGKG	4264.45	4414.97	1.0353	64	62	30.7152	46.9122
DMAP1	3653.96	3928.8	1.07522	59	41	31.9149	39.8817
EAF1	3467.52	4134.3	1.19229	30	69	45.8958	33.7004
ELF4	4667.03	4376.69	0.937789	23	48	116.645	73.771
ELL2	5088.42	6994.12	1.37452	34	48	89.7294	90.6284
ELL3	5047.6	7905.31	1.56615	50	50	70.9723	93.5267
EP300	4060.62	4930.85	1.21431	58	133	60.4403	30.343
FAM90A1	2602.99	2554.96	0.981549	29	50	85.1972	26.8086
FAM9A	2487.48	2287.53	0.91962	3	2	159.724	337.046
FERD3L	3854.94	6171.32	1.60088	63	45	42.7106	148.708
FOS	4828.29	7049.86	1.46012	67	83	61.8105	50.6842
FOXJ1	3606.98	3214.83	0.891279	59	69	30.8316	22.2325
FOXN1	3977.89	4468.01	1.12321	78	105	21.7343	24.9629
FOXO1	3560.42	3559.83	0.999834	49	63	33.5245	22.9473
FOXR2	2154.15	2706.54	1.25643	38	22	28.7356	45.5966
GADD45B	4328.19	3758.69	0.86842	43	67	92.0863	42.6722
GADD45G	4064.58	4436.28	1.09145	69	45	31.2575	55.7916
GATA1	3512.39	5736.82	1.63331	58	91	54.5099	39.0227
GORASP1	3601.25	2438.13	0.677024	14	10	203.135	112.413
GTF2E2	4857.68	7127.6	1.46729	67	80	53.8764	55.4146
GTF2H3	3781.66	5848.72	1.5466	63	65	41.3177	54.0103
GZMH	5274.74	4097.92	0.776895	32	15	121.46	106.521
HOXA13	5275.56	6174.78	1.17045	53	72	48.3576	59.0744
HOXB2	3450.15	4172.76	1.20944	40	53	70.0223	56.6287
HSF1	6772.3	8221.87	1.21404	59	99	52.3795	64.3551
ID3	4633.68	6898.51	1.48878	57	65	46.9934	61.0135
JAZF1	5870.4	4788.47	0.815698	49	88	76.5934	51.2951
KDELC2	5530.83	5047.56	0.912623	7	37	516.061	102.991
KLF15	5433.69	6595.36	1.21379	57	72	48.9434	57.6254
KLF6	4499.82	5399.33	1.1999	42	80	66.9316	37.606
KLF7	3945.28	6314.97	1.60064	65	81	38.5603	69.4883
LHX3	4329.8	7082.57	1.63577	48	50	62.7564	74.3568
MAFB	4580.57	3957.93	0.864069	19	11	150.209	92.9733
MBD3L2	2154.15	2706.54	1.25643	38	22	58.2563	99.5256
MEAF6	3159.39	4136.33	1.30922	97	115	28.5619	28.8562
MED10	4139.21	6379.47	1.54123	52	50	70.6531	99.6879
MED11	5617.62	6421.04	1.14302	42	51	83.9972	77.0334
MED20	4641.01	5279.99	1.13768	20	24	100.165	113.607
MED21	5454.75	6698.23	1.22796	53	41	73.8862	87.3131
MED22	2239.33	3620.9	1.61695	29	50	35.812	28.543
MED25	4271.39	4767.38	1.11612	36	36	80.2339	79.951
MED29	2305.04	2778.52	1.20541	13	9	139.246	341.759
MED31	3614.6	4866.19	1.34626	18	43	85.3608	150.238
MED4	3752.75	5428.56	1.44656	53	52	60.1798	155.46
MYCBP	3871.33	4559.41	1.17774	13	13	110.263	102.841
MYCL	3148.99	4161.77	1.32162	40	43	29.1729	48.4086
MYOD1	2544.7	3274.68	1.28686	31	20	64.3858	138.87
MYOG	4878.85	5384	1.10354	35	78	52.413	52.3382
NEUROD1	4316.8	4490.44	1.04022	63	34	73.185	97.4188
NEUROG1	5539.32	6309.37	1.13902	51	53	149.01	141.996
NFKBIB	2544.7	3274.68	1.28686	42	51	28.1045	31.4748
PLAUR	5515.97	4826.12	0.874935	68	74	55.0713	38.5372
PYL1	2812.17	2488.74	0.884989	49	51	18.3586	18.9487
RCN1	3839.74	4849.11	1.26288	27	16	75.7891	140.199
RELB	3044.56	3551.88	1.16663	8	7	106.846	91.0387
ROPN1	4406.89	3456.88	0.784426	69	36	69.1209	111.7
SDCCAG3	7093.75	6113.49	0.861812	62	65	127.458	114.58
SERTAD2	4095.72	4095.72	1	44	54	74.4191	52.3294
SLC16A12	4269.74	4366.35	1.02263	65	73	37.8149	37.8562
SLC35G1	3902.69	4175.85	1.06999	57	65	35.4733	39.7941
SMPD2	5540.96	6308.8	1.13858	44	60	173.544	119.944
SOX7	3518.35	3307.22	0.939991	52	88	33.0504	17.2897
SPDYE7P	3379.01	4462.81	1.32075	44	51	32.5682	128.473
TADA3	2980.88	3132.23	1.05078	25	24	38.7019	42.0488
TCF21	2960.65	3406.34	1.15054	21	29	62.8967	53.8356
VP64	4051.01	6569.02	1.62158	52	90	58.2089	41.5506
WIPI2	4180.68	4463.67	1.06769	64	57	28.6656	47.9323
YAF2	4880.81	4597.92	0.94204	43	78	65.2945	39.303
ZXDC	4644.59	6388.81	1.37554	48	49	62.6253	97.5135
