## Supplementary Table 2 for "The kinetic landscape of human transcription factors"

### Sheet: Cluster1
#category	term ID	term description	observed gene count	background gene count	strength	false discovery rate	matching proteins in your network (IDs)	matching proteins in your network (labels)
UniProt Keywords	KW-0010	Activator	9	674	1.14	4.52e-06	9606.ENSP00000228515,9606.ENSP00000241651,9606.ENSP00000250003,9606.ENSP00000296233,9606.ENSP00000305422,9606.ENSP00000311280,9606.ENSP00000419923,9606.ENSP00000431512,9606.ENSP00000448665	CSRNP2,MYOG,MYOD1,KLF15,CEBPB,ELF4,KLF6,HSF1,DDIT3
GO Component	GO:0000228	Nuclear chromosome	11	1256	0.96	9.12e-06	9606.ENSP00000222753,9606.ENSP00000228515,9606.ENSP00000241651,9606.ENSP00000250003,9606.ENSP00000296233,9606.ENSP00000305422,9606.ENSP00000311280,9606.ENSP00000419923,9606.ENSP00000431512,9606.ENSP00000440163,9606.ENSP00000448665	HOXA13,CSRNP2,MYOG,MYOD1,KLF15,CEBPB,ELF4,KLF6,HSF1,FAM9A,DDIT3
GO Component	GO:0000790	Nuclear chromatin	10	1048	0.99	1.47e-05	9606.ENSP00000222753,9606.ENSP00000228515,9606.ENSP00000241651,9606.ENSP00000250003,9606.ENSP00000296233,9606.ENSP00000305422,9606.ENSP00000311280,9606.ENSP00000419923,9606.ENSP00000431512,9606.ENSP00000448665	HOXA13,CSRNP2,MYOG,MYOD1,KLF15,CEBPB,ELF4,KLF6,HSF1,DDIT3
GO Function	GO:0000981	DNA-binding transcription factor activity, RNA polymerase II-specific	10	1022	1	2.11e-05	9606.ENSP00000222753,9606.ENSP00000228515,9606.ENSP00000241651,9606.ENSP00000250003,9606.ENSP00000296233,9606.ENSP00000305422,9606.ENSP00000311280,9606.ENSP00000419923,9606.ENSP00000431512,9606.ENSP00000448665	HOXA13,CSRNP2,MYOG,MYOD1,KLF15,CEBPB,ELF4,KLF6,HSF1,DDIT3
GO Function	GO:0001228	DNA-binding transcription activator activity, RNA polymerase II-specific	8	449	1.26	2.11e-05	9606.ENSP00000228515,9606.ENSP00000241651,9606.ENSP00000250003,9606.ENSP00000296233,9606.ENSP00000305422,9606.ENSP00000311280,9606.ENSP00000419923,9606.ENSP00000448665	CSRNP2,MYOG,MYOD1,KLF15,CEBPB,ELF4,KLF6,DDIT3
GO Function	GO:0140110	Transcription regulator activity	12	1657	0.87	2.11e-05	9606.ENSP00000222753,9606.ENSP00000228515,9606.ENSP00000241651,9606.ENSP00000250003,9606.ENSP00000283928,9606.ENSP00000296233,9606.ENSP00000305422,9606.ENSP00000311280,9606.ENSP00000328004,9606.ENSP00000419923,9606.ENSP00000431512,9606.ENSP00000448665	HOXA13,CSRNP2,MYOG,MYOD1,JAZF1,KLF15,CEBPB,ELF4,YAF2,KLF6,HSF1,DDIT3
GO Component	GO:0070013	Intracellular organelle lumen	17	5857	0.48	5.65e-05	9606.ENSP00000222753,9606.ENSP00000228515,9606.ENSP00000241651,9606.ENSP00000250003,9606.ENSP00000283928,9606.ENSP00000296233,9606.ENSP00000305422,9606.ENSP00000311280,9606.ENSP00000315386,9606.ENSP00000316114,9606.ENSP00000328004,9606.ENSP00000339328,9606.ENSP00000419923,9606.ENSP00000431512,9606.ENSP00000440163,9606.ENSP00000448665,9606.ENSP00000483236	HOXA13,CSRNP2,MYOG,MYOD1,JAZF1,KLF15,CEBPB,ELF4,KDELC2,CCDC101,YAF2,PLAUR,KLF6,HSF1,FAM9A,DDIT3,DCAF7
UniProt Keywords	KW-0805	Transcription regulation	12	2272	0.74	6.51e-05	9606.ENSP00000222753,9606.ENSP00000228515,9606.ENSP00000241651,9606.ENSP00000250003,9606.ENSP00000283928,9606.ENSP00000296233,9606.ENSP00000305422,9606.ENSP00000311280,9606.ENSP00000316114,9606.ENSP00000419923,9606.ENSP00000431512,9606.ENSP00000448665	HOXA13,CSRNP2,MYOG,MYOD1,JAZF1,KLF15,CEBPB,ELF4,CCDC101,KLF6,HSF1,DDIT3
GO Function	GO:0000978	RNA polymerase II cis-regulatory region sequence-specific DNA binding	8	672	1.09	9.5e-05	9606.ENSP00000241651,9606.ENSP00000250003,9606.ENSP00000296233,9606.ENSP00000305422,9606.ENSP00000311280,9606.ENSP00000419923,9606.ENSP00000431512,9606.ENSP00000448665	MYOG,MYOD1,KLF15,CEBPB,ELF4,KLF6,HSF1,DDIT3
GO Function	GO:0043565	Sequence-specific dna binding	10	1331	0.89	9.5e-05	9606.ENSP00000222753,9606.ENSP00000228515,9606.ENSP00000241651,9606.ENSP00000250003,9606.ENSP00000296233,9606.ENSP00000305422,9606.ENSP00000311280,9606.ENSP00000419923,9606.ENSP00000431512,9606.ENSP00000448665	HOXA13,CSRNP2,MYOG,MYOD1,KLF15,CEBPB,ELF4,KLF6,HSF1,DDIT3
GO Component	GO:0031981	Nuclear lumen	15	4733	0.51	0.00025	9606.ENSP00000222753,9606.ENSP00000228515,9606.ENSP00000241651,9606.ENSP00000250003,9606.ENSP00000283928,9606.ENSP00000296233,9606.ENSP00000305422,9606.ENSP00000311280,9606.ENSP00000316114,9606.ENSP00000328004,9606.ENSP00000419923,9606.ENSP00000431512,9606.ENSP00000440163,9606.ENSP00000448665,9606.ENSP00000483236	HOXA13,CSRNP2,MYOG,MYOD1,JAZF1,KLF15,CEBPB,ELF4,CCDC101,YAF2,KLF6,HSF1,FAM9A,DDIT3,DCAF7
WikiPathways	WP236	Adipogenesis	5	130	1.6	0.00027	9606.ENSP00000215631,9606.ENSP00000296233,9606.ENSP00000305422,9606.ENSP00000419923,9606.ENSP00000448665	GADD45B,KLF15,CEBPB,KLF6,DDIT3
WikiPathways	WP4211	Transcriptional cascade regulating adipogenesis	3	13	2.38	0.00038	9606.ENSP00000296233,9606.ENSP00000305422,9606.ENSP00000448665	KLF15,CEBPB,DDIT3
UniProt Keywords	KW-0238	DNA-binding	10	1940	0.72	0.00086	9606.ENSP00000222753,9606.ENSP00000228515,9606.ENSP00000241651,9606.ENSP00000250003,9606.ENSP00000296233,9606.ENSP00000305422,9606.ENSP00000311280,9606.ENSP00000419923,9606.ENSP00000431512,9606.ENSP00000448665	HOXA13,CSRNP2,MYOG,MYOD1,KLF15,CEBPB,ELF4,KLF6,HSF1,DDIT3
GO Function	GO:0003677	DNA binding	11	2470	0.66	0.0015	9606.ENSP00000222753,9606.ENSP00000228515,9606.ENSP00000241651,9606.ENSP00000250003,9606.ENSP00000296233,9606.ENSP00000305422,9606.ENSP00000311280,9606.ENSP00000328004,9606.ENSP00000419923,9606.ENSP00000431512,9606.ENSP00000448665	HOXA13,CSRNP2,MYOG,MYOD1,KLF15,CEBPB,ELF4,YAF2,KLF6,HSF1,DDIT3
GO Component	GO:0036488	CHOP-C/EBP complex	2	2	3.01	0.0015	9606.ENSP00000305422,9606.ENSP00000448665	CEBPB,DDIT3
COMPARTMENTS	GOCC:0005634	Nucleus	15	4636	0.52	0.0017	9606.ENSP00000215631,9606.ENSP00000222753,9606.ENSP00000228515,9606.ENSP00000241651,9606.ENSP00000250003,9606.ENSP00000283928,9606.ENSP00000296233,9606.ENSP00000305422,9606.ENSP00000311280,9606.ENSP00000316114,9606.ENSP00000328004,9606.ENSP00000419923,9606.ENSP00000431512,9606.ENSP00000448665,9606.ENSP00000483236	GADD45B,HOXA13,CSRNP2,MYOG,MYOD1,JAZF1,KLF15,CEBPB,ELF4,CCDC101,YAF2,KLF6,HSF1,DDIT3,DCAF7
WikiPathways	WP4149	White fat cell differentiation	3	32	1.98	0.0029	9606.ENSP00000296233,9606.ENSP00000305422,9606.ENSP00000448665	KLF15,CEBPB,DDIT3
UniProt Keywords	KW-0539	Nucleus	14	5208	0.44	0.0047	9606.ENSP00000222753,9606.ENSP00000228515,9606.ENSP00000241651,9606.ENSP00000250003,9606.ENSP00000283928,9606.ENSP00000296233,9606.ENSP00000305422,9606.ENSP00000311280,9606.ENSP00000316114,9606.ENSP00000419923,9606.ENSP00000431512,9606.ENSP00000440163,9606.ENSP00000448665,9606.ENSP00000483236	HOXA13,CSRNP2,MYOG,MYOD1,JAZF1,KLF15,CEBPB,ELF4,CCDC101,KLF6,HSF1,FAM9A,DDIT3,DCAF7
GO Process	GO:0006357	Regulation of transcription by rna polymerase ii	11	2172	0.72	0.0103	9606.ENSP00000222753,9606.ENSP00000228515,9606.ENSP00000241651,9606.ENSP00000250003,9606.ENSP00000283928,9606.ENSP00000296233,9606.ENSP00000305422,9606.ENSP00000311280,9606.ENSP00000419923,9606.ENSP00000431512,9606.ENSP00000448665	HOXA13,CSRNP2,MYOG,MYOD1,JAZF1,KLF15,CEBPB,ELF4,KLF6,HSF1,DDIT3
GO Process	GO:0014888	Striated muscle adaptation	3	27	2.06	0.0103	9606.ENSP00000241651,9606.ENSP00000250003,9606.ENSP00000296233	MYOG,MYOD1,KLF15
GO Process	GO:0036003	Positive regulation of transcription from rna polymerase ii promoter in response to stress	3	31	2	0.0103	9606.ENSP00000305422,9606.ENSP00000431512,9606.ENSP00000448665	CEBPB,HSF1,DDIT3
GO Process	GO:0045893	Positive regulation of transcription, dna-templated	10	1587	0.81	0.0103	9606.ENSP00000228515,9606.ENSP00000241651,9606.ENSP00000250003,9606.ENSP00000296233,9606.ENSP00000305422,9606.ENSP00000311280,9606.ENSP00000328004,9606.ENSP00000419923,9606.ENSP00000431512,9606.ENSP00000448665	CSRNP2,MYOG,MYOD1,KLF15,CEBPB,ELF4,YAF2,KLF6,HSF1,DDIT3
GO Process	GO:0045944	Positive regulation of transcription by rna polymerase ii	9	1253	0.87	0.0103	9606.ENSP00000228515,9606.ENSP00000241651,9606.ENSP00000250003,9606.ENSP00000296233,9606.ENSP00000305422,9606.ENSP00000311280,9606.ENSP00000419923,9606.ENSP00000431512,9606.ENSP00000448665	CSRNP2,MYOG,MYOD1,KLF15,CEBPB,ELF4,KLF6,HSF1,DDIT3
GO Process	GO:0051173	Positive regulation of nitrogen compound metabolic process	12	3239	0.58	0.0103	9606.ENSP00000215631,9606.ENSP00000228515,9606.ENSP00000241651,9606.ENSP00000250003,9606.ENSP00000296233,9606.ENSP00000305422,9606.ENSP00000311280,9606.ENSP00000328004,9606.ENSP00000339328,9606.ENSP00000419923,9606.ENSP00000431512,9606.ENSP00000448665	GADD45B,CSRNP2,MYOG,MYOD1,KLF15,CEBPB,ELF4,YAF2,PLAUR,KLF6,HSF1,DDIT3
GO Process	GO:0071392	Cellular response to estradiol stimulus	3	40	1.89	0.0109	9606.ENSP00000241651,9606.ENSP00000250003,9606.ENSP00000431512	MYOG,MYOD1,HSF1
GO Component	GO:0005634	Nucleus	16	7390	0.35	0.0111	9606.ENSP00000215631,9606.ENSP00000222753,9606.ENSP00000228515,9606.ENSP00000241651,9606.ENSP00000250003,9606.ENSP00000283928,9606.ENSP00000296233,9606.ENSP00000305422,9606.ENSP00000311280,9606.ENSP00000316114,9606.ENSP00000328004,9606.ENSP00000419923,9606.ENSP00000431512,9606.ENSP00000440163,9606.ENSP00000448665,9606.ENSP00000483236	GADD45B,HOXA13,CSRNP2,MYOG,MYOD1,JAZF1,KLF15,CEBPB,ELF4,CCDC101,YAF2,KLF6,HSF1,FAM9A,DDIT3,DCAF7
GO Component	GO:0005667	Transcription regulator complex	5	431	1.08	0.0111	9606.ENSP00000241651,9606.ENSP00000250003,9606.ENSP00000283928,9606.ENSP00000305422,9606.ENSP00000448665	MYOG,MYOD1,JAZF1,CEBPB,DDIT3
GO Process	GO:0006355	Regulation of transcription, dna-templated	12	3388	0.56	0.0121	9606.ENSP00000222753,9606.ENSP00000228515,9606.ENSP00000241651,9606.ENSP00000250003,9606.ENSP00000283928,9606.ENSP00000296233,9606.ENSP00000305422,9606.ENSP00000311280,9606.ENSP00000328004,9606.ENSP00000419923,9606.ENSP00000431512,9606.ENSP00000448665	HOXA13,CSRNP2,MYOG,MYOD1,JAZF1,KLF15,CEBPB,ELF4,YAF2,KLF6,HSF1,DDIT3
GO Component	GO:0005654	Nucleoplasm	12	3973	0.49	0.0121	9606.ENSP00000222753,9606.ENSP00000241651,9606.ENSP00000250003,9606.ENSP00000283928,9606.ENSP00000305422,9606.ENSP00000311280,9606.ENSP00000316114,9606.ENSP00000328004,9606.ENSP00000419923,9606.ENSP00000431512,9606.ENSP00000448665,9606.ENSP00000483236	HOXA13,MYOG,MYOD1,JAZF1,CEBPB,ELF4,CCDC101,YAF2,KLF6,HSF1,DDIT3,DCAF7
GO Process	GO:0031325	Positive regulation of cellular metabolic process	12	3413	0.56	0.0123	9606.ENSP00000215631,9606.ENSP00000228515,9606.ENSP00000241651,9606.ENSP00000250003,9606.ENSP00000296233,9606.ENSP00000305422,9606.ENSP00000311280,9606.ENSP00000328004,9606.ENSP00000339328,9606.ENSP00000419923,9606.ENSP00000431512,9606.ENSP00000448665	GADD45B,CSRNP2,MYOG,MYOD1,KLF15,CEBPB,ELF4,YAF2,PLAUR,KLF6,HSF1,DDIT3
GO Process	GO:0065009	Regulation of molecular function	14	4913	0.47	0.0123	9606.ENSP00000215631,9606.ENSP00000222753,9606.ENSP00000228515,9606.ENSP00000241651,9606.ENSP00000250003,9606.ENSP00000283928,9606.ENSP00000296233,9606.ENSP00000305422,9606.ENSP00000311280,9606.ENSP00000328004,9606.ENSP00000339328,9606.ENSP00000419923,9606.ENSP00000431512,9606.ENSP00000448665	GADD45B,HOXA13,CSRNP2,MYOG,MYOD1,JAZF1,KLF15,CEBPB,ELF4,YAF2,PLAUR,KLF6,HSF1,DDIT3
GO Process	GO:0010604	Positive regulation of macromolecule metabolic process	12	3600	0.54	0.0167	9606.ENSP00000215631,9606.ENSP00000228515,9606.ENSP00000241651,9606.ENSP00000250003,9606.ENSP00000296233,9606.ENSP00000305422,9606.ENSP00000311280,9606.ENSP00000328004,9606.ENSP00000339328,9606.ENSP00000419923,9606.ENSP00000431512,9606.ENSP00000448665	GADD45B,CSRNP2,MYOG,MYOD1,KLF15,CEBPB,ELF4,YAF2,PLAUR,KLF6,HSF1,DDIT3
GO Process	GO:0045661	Regulation of myoblast differentiation	3	55	1.75	0.0176	9606.ENSP00000241651,9606.ENSP00000250003,9606.ENSP00000448665	MYOG,MYOD1,DDIT3
GO Function	GO:0031490	Chromatin dna binding	3	79	1.59	0.0213	9606.ENSP00000241651,9606.ENSP00000250003,9606.ENSP00000431512	MYOG,MYOD1,HSF1
DISEASES	DOID:3250	Pleomorphic rhabdomyosarcoma	2	2	3.01	0.0233	9606.ENSP00000241651,9606.ENSP00000250003	MYOG,MYOD1
COMPARTMENTS	GOCC:0031981	Nuclear lumen	9	1791	0.71	0.0252	9606.ENSP00000241651,9606.ENSP00000250003,9606.ENSP00000283928,9606.ENSP00000305422,9606.ENSP00000311280,9606.ENSP00000316114,9606.ENSP00000419923,9606.ENSP00000431512,9606.ENSP00000483236	MYOG,MYOD1,JAZF1,CEBPB,ELF4,CCDC101,KLF6,HSF1,DCAF7
TISSUES	BTO:0000165	C2C12 cell	2	4	2.71	0.0264	9606.ENSP00000241651,9606.ENSP00000250003	MYOG,MYOD1
TISSUES	BTO:0000222	Myoblast	2	8	2.41	0.0264	9606.ENSP00000241651,9606.ENSP00000250003	MYOG,MYOD1
TISSUES	BTO:0000887	Muscle	7	985	0.86	0.0264	9606.ENSP00000241651,9606.ENSP00000250003,9606.ENSP00000305422,9606.ENSP00000316114,9606.ENSP00000328004,9606.ENSP00000431512,9606.ENSP00000448665	MYOG,MYOD1,CEBPB,CCDC101,YAF2,HSF1,DDIT3
TISSUES	BTO:0000888	Muscle fibre	2	10	2.31	0.0264	9606.ENSP00000241651,9606.ENSP00000250003	MYOG,MYOD1
TISSUES	BTO:0001760	Myotube	2	5	2.61	0.0264	9606.ENSP00000241651,9606.ENSP00000250003	MYOG,MYOD1
TISSUES	BTO:0002314	Satellite cell	2	6	2.54	0.0264	9606.ENSP00000241651,9606.ENSP00000250003	MYOG,MYOD1
TISSUES	BTO:0004392	Skeletal muscle cell	2	3	2.84	0.0264	9606.ENSP00000241651,9606.ENSP00000250003	MYOG,MYOD1
TISSUES	BTO:0005300	Muscle stem cell	2	4	2.71	0.0264	9606.ENSP00000241651,9606.ENSP00000250003	MYOG,MYOD1
GO Process	GO:0048743	Positive regulation of skeletal muscle fiber development	2	8	2.41	0.028	9606.ENSP00000241651,9606.ENSP00000250003	MYOG,MYOD1
GO Process	GO:0031324	Negative regulation of cellular metabolic process	10	2630	0.59	0.0351	9606.ENSP00000215631,9606.ENSP00000228515,9606.ENSP00000241651,9606.ENSP00000283928,9606.ENSP00000296233,9606.ENSP00000305422,9606.ENSP00000328004,9606.ENSP00000339328,9606.ENSP00000431512,9606.ENSP00000448665	GADD45B,CSRNP2,MYOG,JAZF1,KLF15,CEBPB,YAF2,PLAUR,HSF1,DDIT3
GO Component	GO:0043231	Intracellular membrane-bounded organelle	18	10761	0.24	0.0367	9606.ENSP00000215631,9606.ENSP00000222753,9606.ENSP00000228515,9606.ENSP00000241651,9606.ENSP00000250003,9606.ENSP00000283928,9606.ENSP00000296233,9606.ENSP00000305422,9606.ENSP00000311280,9606.ENSP00000315386,9606.ENSP00000316114,9606.ENSP00000328004,9606.ENSP00000339328,9606.ENSP00000419923,9606.ENSP00000431512,9606.ENSP00000440163,9606.ENSP00000448665,9606.ENSP00000483236	GADD45B,HOXA13,CSRNP2,MYOG,MYOD1,JAZF1,KLF15,CEBPB,ELF4,KDELC2,CCDC101,YAF2,PLAUR,KLF6,HSF1,FAM9A,DDIT3,DCAF7
GO Process	GO:0043501	Skeletal muscle adaptation	2	12	2.23	0.0455	9606.ENSP00000241651,9606.ENSP00000250003	MYOG,MYOD1
GO Process	GO:1990440	Positive regulation of transcription from rna polymerase ii promoter in response to endoplasmic reticulum stress	2	12	2.23	0.0455	9606.ENSP00000305422,9606.ENSP00000448665	CEBPB,DDIT3

### Sheet: Cluster2
#category	term ID	term description	observed gene count	background gene count	strength	false discovery rate	matching proteins in your network (IDs)	matching proteins in your network (labels)
UniProt Keywords	KW-0805	Transcription regulation	19	2272	0.87	1.84e-12	9606.ENSP00000225728,9606.ENSP00000237853,9606.ENSP00000255764,9606.ENSP00000258648,9606.ENSP00000282892,9606.ENSP00000314343,9606.ENSP00000319974,9606.ENSP00000320346,9606.ENSP00000331741,9606.ENSP00000348168,9606.ENSP00000360811,9606.ENSP00000362361,9606.ENSP00000363689,9606.ENSP00000370745,9606.ENSP00000374359,9606.ENSP00000380054,9606.ENSP00000427329,9606.ENSP00000445162,9606.ENSP00000482438	MED31,ELL2,MED10,MED4,MED21,MED29,BBX,ELL3,HOXB2,GTF2E2,LHX3,CDK9,ID3,DDX1,ZXDC,EAF1,FOXR2,GTF2H3,MED22
COMPARTMENTS	GOCC:0016592	Mediator complex	7	35	2.25	5.73e-11	9606.ENSP00000225728,9606.ENSP00000255764,9606.ENSP00000258648,9606.ENSP00000282892,9606.ENSP00000314343,9606.ENSP00000362361,9606.ENSP00000482438	MED31,MED10,MED4,MED21,MED29,CDK9,MED22
COMPARTMENTS	GOCC:0005654	Nucleoplasm	14	1110	1.05	1.12e-09	9606.ENSP00000225728,9606.ENSP00000237853,9606.ENSP00000255764,9606.ENSP00000258648,9606.ENSP00000282892,9606.ENSP00000314343,9606.ENSP00000320346,9606.ENSP00000348168,9606.ENSP00000362166,9606.ENSP00000362361,9606.ENSP00000370745,9606.ENSP00000380054,9606.ENSP00000445162,9606.ENSP00000482438	MED31,ELL2,MED10,MED4,MED21,MED29,ELL3,GTF2E2,MEAF6,CDK9,DDX1,EAF1,GTF2H3,MED22
GO Component	GO:0016592	Mediator complex	6	38	2.15	1.61e-08	9606.ENSP00000225728,9606.ENSP00000255764,9606.ENSP00000258648,9606.ENSP00000282892,9606.ENSP00000314343,9606.ENSP00000482438	MED31,MED10,MED4,MED21,MED29,MED22
GO Function	GO:0140110	Transcription regulator activity	15	1657	0.91	4.39e-08	9606.ENSP00000225728,9606.ENSP00000255764,9606.ENSP00000258648,9606.ENSP00000282892,9606.ENSP00000312988,9606.ENSP00000319974,9606.ENSP00000331741,9606.ENSP00000348168,9606.ENSP00000360811,9606.ENSP00000363689,9606.ENSP00000370745,9606.ENSP00000374359,9606.ENSP00000427329,9606.ENSP00000445162,9606.ENSP00000482438	MED31,MED10,MED4,MED21,NFKBIB,BBX,HOXB2,GTF2E2,LHX3,ID3,DDX1,ZXDC,FOXR2,GTF2H3,MED22
UniProt Keywords	KW-0539	Nucleus	20	5208	0.53	1.3e-07	9606.ENSP00000225728,9606.ENSP00000237853,9606.ENSP00000255764,9606.ENSP00000258648,9606.ENSP00000282892,9606.ENSP00000312988,9606.ENSP00000314343,9606.ENSP00000319974,9606.ENSP00000320346,9606.ENSP00000331741,9606.ENSP00000348168,9606.ENSP00000360811,9606.ENSP00000362361,9606.ENSP00000363689,9606.ENSP00000370745,9606.ENSP00000374359,9606.ENSP00000380054,9606.ENSP00000427329,9606.ENSP00000445162,…	MED31,ELL2,MED10,MED4,MED21,NFKBIB,MED29,BBX,ELL3,HOXB2,GTF2E2,LHX3,CDK9,ID3,DDX1,ZXDC,EAF1,FOXR2,GTF2H3,MED22
GO Process	GO:0032774	RNA biosynthetic process	11	579	1.23	1.54e-07	9606.ENSP00000225728,9606.ENSP00000237853,9606.ENSP00000255764,9606.ENSP00000258648,9606.ENSP00000282892,9606.ENSP00000312988,9606.ENSP00000320346,9606.ENSP00000348168,9606.ENSP00000362361,9606.ENSP00000380054,9606.ENSP00000445162	MED31,ELL2,MED10,MED4,MED21,NFKBIB,ELL3,GTF2E2,CDK9,EAF1,GTF2H3
UniProt Keywords	KW-0010	Activator	10	674	1.12	2.58e-07	9606.ENSP00000225728,9606.ENSP00000255764,9606.ENSP00000258648,9606.ENSP00000282892,9606.ENSP00000314343,9606.ENSP00000360811,9606.ENSP00000370745,9606.ENSP00000374359,9606.ENSP00000380054,9606.ENSP00000482438	MED31,MED10,MED4,MED21,MED29,LHX3,DDX1,ZXDC,EAF1,MED22
COMPARTMENTS	GOCC:0031981	Nuclear lumen	14	1791	0.84	4.44e-07	9606.ENSP00000225728,9606.ENSP00000237853,9606.ENSP00000255764,9606.ENSP00000258648,9606.ENSP00000282892,9606.ENSP00000314343,9606.ENSP00000320346,9606.ENSP00000348168,9606.ENSP00000362166,9606.ENSP00000362361,9606.ENSP00000370745,9606.ENSP00000380054,9606.ENSP00000445162,9606.ENSP00000482438	MED31,ELL2,MED10,MED4,MED21,MED29,ELL3,GTF2E2,MEAF6,CDK9,DDX1,EAF1,GTF2H3,MED22
GO Component	GO:0005634	Nucleus	22	7390	0.42	6.25e-07	9606.ENSP00000225728,9606.ENSP00000237853,9606.ENSP00000255764,9606.ENSP00000258648,9606.ENSP00000282892,9606.ENSP00000312988,9606.ENSP00000314343,9606.ENSP00000319974,9606.ENSP00000320346,9606.ENSP00000331741,9606.ENSP00000348168,9606.ENSP00000360811,9606.ENSP00000362166,9606.ENSP00000362361,9606.ENSP00000363689,9606.ENSP00000370745,9606.ENSP00000370800,9606.ENSP00000374359,9606.ENSP00000380054,…	MED31,ELL2,MED10,MED4,MED21,NFKBIB,MED29,BBX,ELL3,HOXB2,GTF2E2,LHX3,MEAF6,CDK9,ID3,DDX1,MBD3L2,ZXDC,EAF1,FOXR2,GTF2H3,MED22
GO Process	GO:1903506	Regulation of nucleic acid-templated transcription	18	3447	0.67	8.56e-07	9606.ENSP00000225728,9606.ENSP00000255764,9606.ENSP00000258648,9606.ENSP00000282892,9606.ENSP00000312988,9606.ENSP00000319974,9606.ENSP00000320346,9606.ENSP00000331741,9606.ENSP00000360811,9606.ENSP00000362361,9606.ENSP00000363689,9606.ENSP00000370745,9606.ENSP00000370800,9606.ENSP00000374359,9606.ENSP00000380054,9606.ENSP00000427329,9606.ENSP00000445162,9606.ENSP00000482438	MED31,MED10,MED4,MED21,NFKBIB,BBX,ELL3,HOXB2,LHX3,CDK9,ID3,DDX1,MBD3L2,ZXDC,EAF1,FOXR2,GTF2H3,MED22
GO Process	GO:0006351	Transcription, dna-templated	10	567	1.2	9.37e-07	9606.ENSP00000225728,9606.ENSP00000237853,9606.ENSP00000255764,9606.ENSP00000258648,9606.ENSP00000312988,9606.ENSP00000320346,9606.ENSP00000348168,9606.ENSP00000362361,9606.ENSP00000380054,9606.ENSP00000445162	MED31,ELL2,MED10,MED4,NFKBIB,ELL3,GTF2E2,CDK9,EAF1,GTF2H3
GO Process	GO:0006366	Transcription by rna polymerase ii	9	406	1.29	9.37e-07	9606.ENSP00000225728,9606.ENSP00000237853,9606.ENSP00000255764,9606.ENSP00000258648,9606.ENSP00000320346,9606.ENSP00000348168,9606.ENSP00000362361,9606.ENSP00000380054,9606.ENSP00000445162	MED31,ELL2,MED10,MED4,ELL3,GTF2E2,CDK9,EAF1,GTF2H3
GO Process	GO:2000112	Regulation of cellular macromolecule biosynthetic process	18	3878	0.62	1.6e-06	9606.ENSP00000225728,9606.ENSP00000255764,9606.ENSP00000258648,9606.ENSP00000282892,9606.ENSP00000312988,9606.ENSP00000319974,9606.ENSP00000320346,9606.ENSP00000331741,9606.ENSP00000360811,9606.ENSP00000362361,9606.ENSP00000363689,9606.ENSP00000370745,9606.ENSP00000370800,9606.ENSP00000374359,9606.ENSP00000380054,9606.ENSP00000427329,9606.ENSP00000445162,9606.ENSP00000482438	MED31,MED10,MED4,MED21,NFKBIB,BBX,ELL3,HOXB2,LHX3,CDK9,ID3,DDX1,MBD3L2,ZXDC,EAF1,FOXR2,GTF2H3,MED22
GO Process	GO:0006355	Regulation of transcription, dna-templated	17	3388	0.65	2.18e-06	9606.ENSP00000225728,9606.ENSP00000255764,9606.ENSP00000258648,9606.ENSP00000282892,9606.ENSP00000312988,9606.ENSP00000319974,9606.ENSP00000320346,9606.ENSP00000331741,9606.ENSP00000360811,9606.ENSP00000362361,9606.ENSP00000363689,9606.ENSP00000370800,9606.ENSP00000374359,9606.ENSP00000380054,9606.ENSP00000427329,9606.ENSP00000445162,9606.ENSP00000482438	MED31,MED10,MED4,MED21,NFKBIB,BBX,ELL3,HOXB2,LHX3,CDK9,ID3,MBD3L2,ZXDC,EAF1,FOXR2,GTF2H3,MED22
STRING clusters	CL:6141	Mediator complex	6	25	2.33	3.41e-06	9606.ENSP00000225728,9606.ENSP00000255764,9606.ENSP00000258648,9606.ENSP00000282892,9606.ENSP00000314343,9606.ENSP00000482438	MED31,MED10,MED4,MED21,MED29,MED22
GO Process	GO:0006357	Regulation of transcription by rna polymerase ii	14	2172	0.76	6.16e-06	9606.ENSP00000225728,9606.ENSP00000255764,9606.ENSP00000258648,9606.ENSP00000282892,9606.ENSP00000319974,9606.ENSP00000320346,9606.ENSP00000331741,9606.ENSP00000360811,9606.ENSP00000362361,9606.ENSP00000363689,9606.ENSP00000370800,9606.ENSP00000427329,9606.ENSP00000445162,9606.ENSP00000482438	MED31,MED10,MED4,MED21,BBX,ELL3,HOXB2,LHX3,CDK9,ID3,MBD3L2,FOXR2,GTF2H3,MED22
Reactome	HSA-381340	Transcriptional regulation of white adipocyte differentiation	6	84	1.8	9.71e-06	9606.ENSP00000225728,9606.ENSP00000255764,9606.ENSP00000258648,9606.ENSP00000282892,9606.ENSP00000314343,9606.ENSP00000482438	MED31,MED10,MED4,MED21,MED29,MED22
GO Component	GO:0005654	Nucleoplasm	17	3973	0.58	1.3e-05	9606.ENSP00000225728,9606.ENSP00000237853,9606.ENSP00000255764,9606.ENSP00000258648,9606.ENSP00000282892,9606.ENSP00000314343,9606.ENSP00000319974,9606.ENSP00000320346,9606.ENSP00000331741,9606.ENSP00000348168,9606.ENSP00000362166,9606.ENSP00000362361,9606.ENSP00000370745,9606.ENSP00000380054,9606.ENSP00000427329,9606.ENSP00000445162,9606.ENSP00000482438	MED31,ELL2,MED10,MED4,MED21,MED29,BBX,ELL3,HOXB2,GTF2E2,MEAF6,CDK9,DDX1,EAF1,FOXR2,GTF2H3,MED22
GO Component	GO:0031981	Nuclear lumen	18	4733	0.53	1.31e-05	9606.ENSP00000225728,9606.ENSP00000237853,9606.ENSP00000255764,9606.ENSP00000258648,9606.ENSP00000282892,9606.ENSP00000314343,9606.ENSP00000319974,9606.ENSP00000320346,9606.ENSP00000331741,9606.ENSP00000348168,9606.ENSP00000360811,9606.ENSP00000362166,9606.ENSP00000362361,9606.ENSP00000370745,9606.ENSP00000380054,9606.ENSP00000427329,9606.ENSP00000445162,9606.ENSP00000482438	MED31,ELL2,MED10,MED4,MED21,MED29,BBX,ELL3,HOXB2,GTF2E2,LHX3,MEAF6,CDK9,DDX1,EAF1,FOXR2,GTF2H3,MED22
GO Process	GO:0006367	Transcription initiation from rna polymerase ii promoter	6	162	1.52	2.16e-05	9606.ENSP00000225728,9606.ENSP00000255764,9606.ENSP00000258648,9606.ENSP00000348168,9606.ENSP00000362361,9606.ENSP00000445162	MED31,MED10,MED4,GTF2E2,CDK9,GTF2H3
GO Process	GO:0006368	Transcription elongation from rna polymerase ii promoter	5	74	1.78	2.16e-05	9606.ENSP00000237853,9606.ENSP00000320346,9606.ENSP00000362361,9606.ENSP00000380054,9606.ENSP00000445162	ELL2,ELL3,CDK9,EAF1,GTF2H3
GO Process	GO:0016070	RNA metabolic process	12	1584	0.83	2.16e-05	9606.ENSP00000225728,9606.ENSP00000237853,9606.ENSP00000255764,9606.ENSP00000258648,9606.ENSP00000282892,9606.ENSP00000312988,9606.ENSP00000320346,9606.ENSP00000348168,9606.ENSP00000362361,9606.ENSP00000370745,9606.ENSP00000380054,9606.ENSP00000445162	MED31,ELL2,MED10,MED4,MED21,NFKBIB,ELL3,GTF2E2,CDK9,DDX1,EAF1,GTF2H3
GO Process	GO:0010468	Regulation of gene expression	18	4813	0.52	2.25e-05	9606.ENSP00000225728,9606.ENSP00000255764,9606.ENSP00000258648,9606.ENSP00000282892,9606.ENSP00000312988,9606.ENSP00000319974,9606.ENSP00000320346,9606.ENSP00000331741,9606.ENSP00000360811,9606.ENSP00000362361,9606.ENSP00000363689,9606.ENSP00000370745,9606.ENSP00000370800,9606.ENSP00000374359,9606.ENSP00000380054,9606.ENSP00000427329,9606.ENSP00000445162,9606.ENSP00000482438	MED31,MED10,MED4,MED21,NFKBIB,BBX,ELL3,HOXB2,LHX3,CDK9,ID3,DDX1,MBD3L2,ZXDC,EAF1,FOXR2,GTF2H3,MED22
Reactome	HSA-1989781	PPARA activates gene expression	6	117	1.66	3.24e-05	9606.ENSP00000225728,9606.ENSP00000255764,9606.ENSP00000258648,9606.ENSP00000282892,9606.ENSP00000314343,9606.ENSP00000482438	MED31,MED10,MED4,MED21,MED29,MED22
COMPARTMENTS	GOCC:0005634	Nucleus	17	4636	0.51	0.00012	9606.ENSP00000225728,9606.ENSP00000237853,9606.ENSP00000255764,9606.ENSP00000258648,9606.ENSP00000282892,9606.ENSP00000314343,9606.ENSP00000319974,9606.ENSP00000320346,9606.ENSP00000331741,9606.ENSP00000348168,9606.ENSP00000362166,9606.ENSP00000362361,9606.ENSP00000363689,9606.ENSP00000370745,9606.ENSP00000380054,9606.ENSP00000445162,9606.ENSP00000482438	MED31,ELL2,MED10,MED4,MED21,MED29,BBX,ELL3,HOXB2,GTF2E2,MEAF6,CDK9,ID3,DDX1,EAF1,GTF2H3,MED22
COMPARTMENTS	GOCC:0031974	Membrane-enclosed lumen	14	2816	0.65	0.00012	9606.ENSP00000225728,9606.ENSP00000237853,9606.ENSP00000255764,9606.ENSP00000258648,9606.ENSP00000282892,9606.ENSP00000314343,9606.ENSP00000320346,9606.ENSP00000348168,9606.ENSP00000362166,9606.ENSP00000362361,9606.ENSP00000370745,9606.ENSP00000380054,9606.ENSP00000445162,9606.ENSP00000482438	MED31,ELL2,MED10,MED4,MED21,MED29,ELL3,GTF2E2,MEAF6,CDK9,DDX1,EAF1,GTF2H3,MED22
COMPARTMENTS	GOCC:0043233	Organelle lumen	14	2816	0.65	0.00012	9606.ENSP00000225728,9606.ENSP00000237853,9606.ENSP00000255764,9606.ENSP00000258648,9606.ENSP00000282892,9606.ENSP00000314343,9606.ENSP00000320346,9606.ENSP00000348168,9606.ENSP00000362166,9606.ENSP00000362361,9606.ENSP00000370745,9606.ENSP00000380054,9606.ENSP00000445162,9606.ENSP00000482438	MED31,ELL2,MED10,MED4,MED21,MED29,ELL3,GTF2E2,MEAF6,CDK9,DDX1,EAF1,GTF2H3,MED22
COMPARTMENTS	GOCC:0070013	Intracellular organelle lumen	14	2812	0.65	0.00012	9606.ENSP00000225728,9606.ENSP00000237853,9606.ENSP00000255764,9606.ENSP00000258648,9606.ENSP00000282892,9606.ENSP00000314343,9606.ENSP00000320346,9606.ENSP00000348168,9606.ENSP00000362166,9606.ENSP00000362361,9606.ENSP00000370745,9606.ENSP00000380054,9606.ENSP00000445162,9606.ENSP00000482438	MED31,ELL2,MED10,MED4,MED21,MED29,ELL3,GTF2E2,MEAF6,CDK9,DDX1,EAF1,GTF2H3,MED22
COMPARTMENTS	GOCC:0008023	Transcription elongation factor complex	4	56	1.8	0.0002	9606.ENSP00000237853,9606.ENSP00000320346,9606.ENSP00000362361,9606.ENSP00000380054	ELL2,ELL3,CDK9,EAF1
GO Component	GO:0008023	Transcription elongation factor complex	4	52	1.84	0.00021	9606.ENSP00000237853,9606.ENSP00000320346,9606.ENSP00000362361,9606.ENSP00000380054	ELL2,ELL3,CDK9,EAF1
GO Function	GO:0003712	Transcription coregulator activity	8	571	1.1	0.00032	9606.ENSP00000225728,9606.ENSP00000255764,9606.ENSP00000258648,9606.ENSP00000282892,9606.ENSP00000312988,9606.ENSP00000363689,9606.ENSP00000370745,9606.ENSP00000482438	MED31,MED10,MED4,MED21,NFKBIB,ID3,DDX1,MED22
GO Process	GO:0042795	snRNA transcription by RNA polymerase II	4	71	1.7	0.0008	9606.ENSP00000237853,9606.ENSP00000320346,9606.ENSP00000348168,9606.ENSP00000362361	ELL2,ELL3,GTF2E2,CDK9
STRING clusters	CL:4462	RNA Polymerase II Pre-transcription Events, and transcription elongation factor complex	6	99	1.73	0.0014	9606.ENSP00000237853,9606.ENSP00000320346,9606.ENSP00000348168,9606.ENSP00000362361,9606.ENSP00000380054,9606.ENSP00000445162	ELL2,ELL3,GTF2E2,CDK9,EAF1,GTF2H3
GO Process	GO:0065009	Regulation of molecular function	16	4913	0.46	0.0019	9606.ENSP00000225728,9606.ENSP00000255764,9606.ENSP00000258648,9606.ENSP00000282892,9606.ENSP00000312988,9606.ENSP00000319974,9606.ENSP00000331741,9606.ENSP00000348168,9606.ENSP00000360811,9606.ENSP00000362361,9606.ENSP00000363689,9606.ENSP00000370745,9606.ENSP00000374359,9606.ENSP00000427329,9606.ENSP00000445162,9606.ENSP00000482438	MED31,MED10,MED4,MED21,NFKBIB,BBX,HOXB2,GTF2E2,LHX3,CDK9,ID3,DDX1,ZXDC,FOXR2,GTF2H3,MED22
GO Process	GO:0010467	Gene expression	11	2056	0.68	0.002	9606.ENSP00000225728,9606.ENSP00000237853,9606.ENSP00000255764,9606.ENSP00000258648,9606.ENSP00000312988,9606.ENSP00000320346,9606.ENSP00000348168,9606.ENSP00000362361,9606.ENSP00000370745,9606.ENSP00000380054,9606.ENSP00000445162	MED31,ELL2,MED10,MED4,NFKBIB,ELL3,GTF2E2,CDK9,DDX1,EAF1,GTF2H3
GO Process	GO:1903508	Positive regulation of nucleic acid-templated transcription	10	1670	0.73	0.0024	9606.ENSP00000255764,9606.ENSP00000258648,9606.ENSP00000282892,9606.ENSP00000312988,9606.ENSP00000320346,9606.ENSP00000331741,9606.ENSP00000360811,9606.ENSP00000362361,9606.ENSP00000363689,9606.ENSP00000374359	MED10,MED4,MED21,NFKBIB,ELL3,HOXB2,LHX3,CDK9,ID3,ZXDC
Reactome	HSA-73857	RNA Polymerase II Transcription	10	1318	0.83	0.0026	9606.ENSP00000225728,9606.ENSP00000237853,9606.ENSP00000255764,9606.ENSP00000258648,9606.ENSP00000320346,9606.ENSP00000348168,9606.ENSP00000362166,9606.ENSP00000362361,9606.ENSP00000380054,9606.ENSP00000445162	MED31,ELL2,MED10,MED4,ELL3,GTF2E2,MEAF6,CDK9,EAF1,GTF2H3
GO Component	GO:1990234	Transferase complex	7	752	0.92	0.0032	9606.ENSP00000225728,9606.ENSP00000255764,9606.ENSP00000282892,9606.ENSP00000348168,9606.ENSP00000362166,9606.ENSP00000362361,9606.ENSP00000445162	MED31,MED10,MED21,GTF2E2,MEAF6,CDK9,GTF2H3
Reactome	HSA-6807505	RNA polymerase II transcribes snRNA genes	4	74	1.68	0.0052	9606.ENSP00000237853,9606.ENSP00000320346,9606.ENSP00000348168,9606.ENSP00000362361	ELL2,ELL3,GTF2E2,CDK9
STRING clusters	CL:6143	Mediator complex	4	18	2.3	0.0053	9606.ENSP00000225728,9606.ENSP00000255764,9606.ENSP00000282892,9606.ENSP00000482438	MED31,MED10,MED21,MED22
Reactome	HSA-674695	RNA Polymerase II Pre-transcription Events	4	84	1.63	0.0065	9606.ENSP00000348168,9606.ENSP00000362361,9606.ENSP00000380054,9606.ENSP00000445162	GTF2E2,CDK9,EAF1,GTF2H3
GO Component	GO:0090575	RNA polymerase II transcription regulator complex	4	163	1.34	0.0074	9606.ENSP00000225728,9606.ENSP00000258648,9606.ENSP00000348168,9606.ENSP00000445162	MED31,MED4,GTF2E2,GTF2H3
GO Component	GO:0032991	Protein-containing complex	15	5073	0.42	0.0082	9606.ENSP00000225728,9606.ENSP00000237853,9606.ENSP00000255764,9606.ENSP00000258648,9606.ENSP00000282892,9606.ENSP00000314343,9606.ENSP00000320346,9606.ENSP00000348168,9606.ENSP00000360811,9606.ENSP00000362166,9606.ENSP00000362361,9606.ENSP00000370745,9606.ENSP00000380054,9606.ENSP00000445162,9606.ENSP00000482438	MED31,ELL2,MED10,MED4,MED21,MED29,ELL3,GTF2E2,LHX3,MEAF6,CDK9,DDX1,EAF1,GTF2H3,MED22
GO Component	GO:0070847	Core mediator complex	2	8	2.35	0.0095	9606.ENSP00000225728,9606.ENSP00000258648	MED31,MED4
STRING clusters	CL:4614	Transcription elongation factor complex, and hexamethylene bis-acetamide-inducible protein	4	23	2.19	0.0104	9606.ENSP00000237853,9606.ENSP00000320346,9606.ENSP00000362361,9606.ENSP00000380054	ELL2,ELL3,CDK9,EAF1
GO Component	GO:0005667	Transcription regulator complex	5	431	1.01	0.0158	9606.ENSP00000225728,9606.ENSP00000258648,9606.ENSP00000348168,9606.ENSP00000360811,9606.ENSP00000445162	MED31,MED4,GTF2E2,LHX3,GTF2H3
GO Process	GO:0070816	Phosphorylation of rna polymerase ii c-terminal domain	2	9	2.3	0.0217	9606.ENSP00000362361,9606.ENSP00000445162	CDK9,GTF2H3
GO Component	GO:0032806	Carboxy-terminal domain protein kinase complex	2	17	2.02	0.0294	9606.ENSP00000362361,9606.ENSP00000445162	CDK9,GTF2H3
GO Process	GO:0010628	Positive regulation of gene expression	10	2337	0.58	0.0314	9606.ENSP00000255764,9606.ENSP00000258648,9606.ENSP00000282892,9606.ENSP00000320346,9606.ENSP00000331741,9606.ENSP00000360811,9606.ENSP00000362361,9606.ENSP00000363689,9606.ENSP00000370745,9606.ENSP00000374359	MED10,MED4,MED21,ELL3,HOXB2,LHX3,CDK9,ID3,DDX1,ZXDC
Reactome	HSA-1266738	Developmental Biology	8	1087	0.82	0.0319	9606.ENSP00000225728,9606.ENSP00000255764,9606.ENSP00000258648,9606.ENSP00000282892,9606.ENSP00000314343,9606.ENSP00000331741,9606.ENSP00000360811,9606.ENSP00000482438	MED31,MED10,MED4,MED21,MED29,HOXB2,LHX3,MED22

### Sheet: Cluster3+4
#category	term ID	term description	observed gene count	background gene count	strength	false discovery rate	matching proteins in your network (IDs)	matching proteins in your network (labels)
Reactome	HSA-1234158	Regulation of gene expression by Hypoxia-inducible Factor	3	11	2.82	0.00028	9606.ENSP00000262367,9606.ENSP00000263253,9606.ENSP00000444198	CREBBP,EP300,CITED2
Reactome	HSA-8866907	Activation of the TFAP2 (AP-2) family of transcription factors	3	12	2.79	0.00028	9606.ENSP00000262367,9606.ENSP00000263253,9606.ENSP00000444198	CREBBP,EP300,CITED2
Reactome	HSA-9614657	FOXO-mediated transcription of cell death genes	3	15	2.69	0.00028	9606.ENSP00000262367,9606.ENSP00000263253,9606.ENSP00000444198	CREBBP,EP300,CITED2
GO Component	GO:0005694	Chromosome	7	1712	1	0.00072	9606.ENSP00000262367,9606.ENSP00000263253,9606.ENSP00000275461,9606.ENSP00000306245,9606.ENSP00000309570,9606.ENSP00000365858,9606.ENSP00000444198	CREBBP,EP300,FERD3L,FOS,KLF7,GATA1,CITED2
GO Component	GO:0000790	Nuclear chromatin	6	1048	1.15	0.00075	9606.ENSP00000262367,9606.ENSP00000275461,9606.ENSP00000306245,9606.ENSP00000309570,9606.ENSP00000365858,9606.ENSP00000444198	CREBBP,FERD3L,FOS,KLF7,GATA1,CITED2
SMART	SM00551	TAZ zinc finger, present in p300 and CBP	2	2	3.39	0.0011	9606.ENSP00000262367,9606.ENSP00000263253	CREBBP,EP300
SMART	SM01250	Histone acetylation protein	2	2	3.39	0.0011	9606.ENSP00000262367,9606.ENSP00000263253	CREBBP,EP300
GO Function	GO:0140110	Transcription regulator activity	7	1657	1.01	0.0012	9606.ENSP00000262367,9606.ENSP00000263253,9606.ENSP00000275461,9606.ENSP00000306245,9606.ENSP00000309570,9606.ENSP00000365858,9606.ENSP00000444198	CREBBP,EP300,FERD3L,FOS,KLF7,GATA1,CITED2
GO Function	GO:0000976	Transcription regulatory region sequence-specific dna binding	6	1028	1.15	0.0014	9606.ENSP00000262367,9606.ENSP00000263253,9606.ENSP00000275461,9606.ENSP00000306245,9606.ENSP00000309570,9606.ENSP00000365858	CREBBP,EP300,FERD3L,FOS,KLF7,GATA1
GO Function	GO:0001085	RNA polymerase II transcription factor binding	3	56	2.12	0.0014	9606.ENSP00000262367,9606.ENSP00000263253,9606.ENSP00000365858	CREBBP,EP300,GATA1
GO Function	GO:0001102	RNA polymerase II activating transcription factor binding	3	53	2.14	0.0014	9606.ENSP00000262367,9606.ENSP00000263253,9606.ENSP00000306245	CREBBP,EP300,FOS
GO Function	GO:0002039	p53 binding	3	69	2.03	0.0014	9606.ENSP00000262367,9606.ENSP00000263253,9606.ENSP00000365858	CREBBP,EP300,GATA1
GO Function	GO:0003682	Chromatin binding	5	570	1.33	0.0014	9606.ENSP00000262367,9606.ENSP00000263253,9606.ENSP00000306245,9606.ENSP00000365858,9606.ENSP00000444198	CREBBP,EP300,FOS,GATA1,CITED2
GO Function	GO:0000987	Cis-regulatory region sequence-specific dna binding	5	701	1.24	0.0015	9606.ENSP00000262367,9606.ENSP00000263253,9606.ENSP00000306245,9606.ENSP00000309570,9606.ENSP00000365858	CREBBP,EP300,FOS,KLF7,GATA1
GO Function	GO:0003713	Transcription coactivator activity	4	316	1.49	0.002	9606.ENSP00000262367,9606.ENSP00000263253,9606.ENSP00000309570,9606.ENSP00000444198	CREBBP,EP300,KLF7,CITED2
WikiPathways	WP4816	TGF-beta receptor signaling in skeletal dysplasias	3	58	2.1	0.0023	9606.ENSP00000262367,9606.ENSP00000263253,9606.ENSP00000306245	CREBBP,EP300,FOS
WikiPathways	WP560	TGF-beta receptor signaling	3	54	2.13	0.0023	9606.ENSP00000262367,9606.ENSP00000263253,9606.ENSP00000306245	CREBBP,EP300,FOS
GO Function	GO:0000977	RNA polymerase II transcription regulatory region sequence-specific DNA binding	5	878	1.14	0.0034	9606.ENSP00000263253,9606.ENSP00000275461,9606.ENSP00000306245,9606.ENSP00000309570,9606.ENSP00000365858	EP300,FERD3L,FOS,KLF7,GATA1
GO Process	GO:0000122	Negative regulation of transcription by rna polymerase ii	6	895	1.21	0.0039	9606.ENSP00000262367,9606.ENSP00000263253,9606.ENSP00000275461,9606.ENSP00000309570,9606.ENSP00000365858,9606.ENSP00000444198	CREBBP,EP300,FERD3L,KLF7,GATA1,CITED2
GO Process	GO:0030511	Positive regulation of transforming growth factor beta receptor signaling pathway	3	29	2.4	0.0039	9606.ENSP00000262367,9606.ENSP00000263253,9606.ENSP00000444198	CREBBP,EP300,CITED2
GO Process	GO:0006357	Regulation of transcription by rna polymerase ii	7	2172	0.9	0.0052	9606.ENSP00000262367,9606.ENSP00000263253,9606.ENSP00000275461,9606.ENSP00000306245,9606.ENSP00000309570,9606.ENSP00000365858,9606.ENSP00000444198	CREBBP,EP300,FERD3L,FOS,KLF7,GATA1,CITED2
GO Process	GO:0018076	N-terminal peptidyl-lysine acetylation	2	3	3.21	0.0052	9606.ENSP00000262367,9606.ENSP00000263253	CREBBP,EP300
GO Process	GO:0045637	Regulation of myeloid cell differentiation	4	260	1.58	0.0052	9606.ENSP00000262367,9606.ENSP00000263253,9606.ENSP00000306245,9606.ENSP00000365858	CREBBP,EP300,FOS,GATA1
GO Process	GO:0045944	Positive regulation of transcription by rna polymerase ii	6	1253	1.07	0.0052	9606.ENSP00000262367,9606.ENSP00000263253,9606.ENSP00000306245,9606.ENSP00000309570,9606.ENSP00000365858,9606.ENSP00000444198	CREBBP,EP300,FOS,KLF7,GATA1,CITED2
GO Process	GO:2000026	Regulation of multicellular organismal development	7	2096	0.91	0.0052	9606.ENSP00000262367,9606.ENSP00000263253,9606.ENSP00000275461,9606.ENSP00000306245,9606.ENSP00000309570,9606.ENSP00000365858,9606.ENSP00000444198	CREBBP,EP300,FERD3L,FOS,KLF7,GATA1,CITED2
GO Process	GO:0061418	Regulation of transcription from rna polymerase ii promoter in response to hypoxia	3	78	1.97	0.0054	9606.ENSP00000262367,9606.ENSP00000263253,9606.ENSP00000444198	CREBBP,EP300,CITED2
KEGG	hsa04935	Growth hormone synthesis, secretion and action	3	118	1.79	0.0057	9606.ENSP00000262367,9606.ENSP00000263253,9606.ENSP00000306245	CREBBP,EP300,FOS
DISEASES	DOID:1933	Rubinstein-Taybi syndrome	2	3	3.21	0.0064	9606.ENSP00000262367,9606.ENSP00000263253	CREBBP,EP300
KEGG	hsa05161	Hepatitis B	3	159	1.66	0.0069	9606.ENSP00000262367,9606.ENSP00000263253,9606.ENSP00000306245	CREBBP,EP300,FOS
KEGG	hsa05167	Kaposi sarcoma-associated herpesvirus infection	3	187	1.59	0.0074	9606.ENSP00000262367,9606.ENSP00000263253,9606.ENSP00000306245	CREBBP,EP300,FOS
KEGG	hsa04024	cAMP signaling pathway	3	208	1.55	0.0075	9606.ENSP00000262367,9606.ENSP00000263253,9606.ENSP00000306245	CREBBP,EP300,FOS
KEGG	hsa05166	Human T-cell leukemia virus 1 infection	3	211	1.54	0.0075	9606.ENSP00000262367,9606.ENSP00000263253,9606.ENSP00000306245	CREBBP,EP300,FOS
Reactome	HSA-3134973	LRR FLII-interacting protein 1 (LRRFIP1) activates type I IFN production	2	5	2.99	0.0086	9606.ENSP00000262367,9606.ENSP00000263253	CREBBP,EP300
WikiPathways	WP366	TGF-beta signaling pathway	3	132	1.74	0.0102	9606.ENSP00000262367,9606.ENSP00000263253,9606.ENSP00000306245	CREBBP,EP300,FOS
GO Process	GO:0009790	Embryo development	5	1002	1.09	0.0106	9606.ENSP00000262367,9606.ENSP00000263253,9606.ENSP00000275461,9606.ENSP00000365858,9606.ENSP00000444198	CREBBP,EP300,FERD3L,GATA1,CITED2
GO Process	GO:0045595	Regulation of cell differentiation	6	1874	0.89	0.0107	9606.ENSP00000262367,9606.ENSP00000263253,9606.ENSP00000275461,9606.ENSP00000306245,9606.ENSP00000309570,9606.ENSP00000365858	CREBBP,EP300,FERD3L,FOS,KLF7,GATA1
WikiPathways	WP4666	Hepatitis B infection	3	151	1.69	0.0114	9606.ENSP00000262367,9606.ENSP00000263253,9606.ENSP00000306245	CREBBP,EP300,FOS
SMART	SM00291	Zinc-binding domain, present in Dystrophin, CREB-binding protein.	2	18	2.43	0.0117	9606.ENSP00000262367,9606.ENSP00000263253	CREBBP,EP300
WikiPathways	WP3657	Hematopoietic stem cell gene regulation by GABP alpha/beta complex	2	20	2.39	0.0118	9606.ENSP00000262367,9606.ENSP00000263253	CREBBP,EP300
Pfam	PF02135	TAZ zinc finger	2	2	3.39	0.0122	9606.ENSP00000262367,9606.ENSP00000263253	CREBBP,EP300
Pfam	PF02172	KIX domain	2	2	3.39	0.0122	9606.ENSP00000262367,9606.ENSP00000263253	CREBBP,EP300
Pfam	PF06001	Domain of Unknown Function (DUF902)	2	2	3.39	0.0122	9606.ENSP00000262367,9606.ENSP00000263253	CREBBP,EP300
Pfam	PF08214	Histone acetylation protein	2	2	3.39	0.0122	9606.ENSP00000262367,9606.ENSP00000263253	CREBBP,EP300
Pfam	PF09030	Creb binding	2	2	3.39	0.0122	9606.ENSP00000262367,9606.ENSP00000263253	CREBBP,EP300
GO Process	GO:0007221	Positive regulation of transcription of notch receptor target	2	18	2.43	0.0133	9606.ENSP00000262367,9606.ENSP00000263253	CREBBP,EP300
GO Process	GO:0030220	Platelet formation	2	19	2.41	0.0135	9606.ENSP00000263253,9606.ENSP00000365858	EP300,GATA1
GO Process	GO:0030219	Megakaryocyte differentiation	2	21	2.37	0.0146	9606.ENSP00000263253,9606.ENSP00000365858	EP300,GATA1
KEGG	hsa04330	Notch signaling pathway	2	52	1.97	0.0157	9606.ENSP00000262367,9606.ENSP00000263253	CREBBP,EP300
KEGG	hsa04520	Adherens junction	2	67	1.86	0.0201	9606.ENSP00000262367,9606.ENSP00000263253	CREBBP,EP300
KEGG	hsa04720	Long-term potentiation	2	64	1.88	0.0201	9606.ENSP00000262367,9606.ENSP00000263253	CREBBP,EP300
KEGG	hsa05211	Renal cell carcinoma	2	66	1.87	0.0201	9606.ENSP00000262367,9606.ENSP00000263253	CREBBP,EP300
Reactome	HSA-9617629	Regulation of FOXO transcriptional activity by acetylation	2	10	2.69	0.0209	9606.ENSP00000262367,9606.ENSP00000263253	CREBBP,EP300
GO Process	GO:1904837	beta-catenin-TCF complex assembly	2	29	2.23	0.0232	9606.ENSP00000262367,9606.ENSP00000263253	CREBBP,EP300
WikiPathways	WP3414	Initiation of transcription and translation elongation at the HIV-1 LTR	2	32	2.18	0.0237	9606.ENSP00000262367,9606.ENSP00000263253	CREBBP,EP300
WikiPathways	WP4241	Type 2 papillary renal cell carcinoma	2	34	2.16	0.0237	9606.ENSP00000262367,9606.ENSP00000263253	CREBBP,EP300
GO Function	GO:0004402	Histone acetyltransferase activity	2	32	2.18	0.025	9606.ENSP00000262367,9606.ENSP00000263253	CREBBP,EP300
Reactome	HSA-9018519	Estrogen-dependent gene expression	3	119	1.79	0.025	9606.ENSP00000262367,9606.ENSP00000263253,9606.ENSP00000306245	CREBBP,EP300,FOS
GO Function	GO:0000978	RNA polymerase II cis-regulatory region sequence-specific DNA binding	4	672	1.16	0.0256	9606.ENSP00000263253,9606.ENSP00000306245,9606.ENSP00000309570,9606.ENSP00000365858	EP300,FOS,KLF7,GATA1
GO Function	GO:0008134	Transcription factor binding	4	672	1.16	0.0256	9606.ENSP00000262367,9606.ENSP00000263253,9606.ENSP00000306245,9606.ENSP00000365858	CREBBP,EP300,FOS,GATA1
InterPro	IPR000197	Zinc finger, TAZ-type	2	2	3.39	0.0257	9606.ENSP00000262367,9606.ENSP00000263253	CREBBP,EP300
InterPro	IPR003101	Coactivator CBP, KIX domain	2	2	3.39	0.0257	9606.ENSP00000262367,9606.ENSP00000263253	CREBBP,EP300
InterPro	IPR009110	Nuclear receptor coactivator, interlocking	2	5	2.99	0.0257	9606.ENSP00000262367,9606.ENSP00000263253	CREBBP,EP300
InterPro	IPR010303	CREB-binding protein/p300, atypical RING domain	2	2	3.39	0.0257	9606.ENSP00000262367,9606.ENSP00000263253	CREBBP,EP300
InterPro	IPR013178	Histone acetyltransferase Rtt109/CBP	2	2	3.39	0.0257	9606.ENSP00000262367,9606.ENSP00000263253	CREBBP,EP300
InterPro	IPR014744	Nuclear receptor coactivator, CREB-bp-like, interlocking	2	2	3.39	0.0257	9606.ENSP00000262367,9606.ENSP00000263253	CREBBP,EP300
InterPro	IPR031162	CBP/p300-type histone acetyltransferase domain	2	2	3.39	0.0257	9606.ENSP00000262367,9606.ENSP00000263253	CREBBP,EP300
InterPro	IPR035898	TAZ domain superfamily	2	2	3.39	0.0257	9606.ENSP00000262367,9606.ENSP00000263253	CREBBP,EP300
InterPro	IPR036529	Coactivator CBP, KIX domain superfamily	2	3	3.21	0.0257	9606.ENSP00000262367,9606.ENSP00000263253	CREBBP,EP300
InterPro	IPR037073	Nuclear receptor coactivator, CREB-bp-like, interlocking domain superfamily	2	2	3.39	0.0257	9606.ENSP00000262367,9606.ENSP00000263253	CREBBP,EP300
InterPro	IPR038547	CBP/p300, atypical RING domain superfamily	2	2	3.39	0.0257	9606.ENSP00000262367,9606.ENSP00000263253	CREBBP,EP300
Reactome	HSA-3371568	Attenuation phase	2	13	2.58	0.0266	9606.ENSP00000262367,9606.ENSP00000263253	CREBBP,EP300
GO Component	GO:0032993	protein-DNA complex	3	195	1.58	0.027	9606.ENSP00000263253,9606.ENSP00000306245,9606.ENSP00000365858	EP300,FOS,GATA1
GO Component	GO:0070013	Intracellular organelle lumen	8	5857	0.52	0.027	9606.ENSP00000054950,9606.ENSP00000262367,9606.ENSP00000263253,9606.ENSP00000275461,9606.ENSP00000306245,9606.ENSP00000309570,9606.ENSP00000365858,9606.ENSP00000444198	RCN1,CREBBP,EP300,FERD3L,FOS,KLF7,GATA1,CITED2
Reactome	HSA-8941856	RUNX3 regulates NOTCH signaling	2	14	2.54	0.0276	9606.ENSP00000262367,9606.ENSP00000263253	CREBBP,EP300
Reactome	HSA-918233	TRAF3-dependent IRF activation pathway	2	14	2.54	0.0276	9606.ENSP00000262367,9606.ENSP00000263253	CREBBP,EP300
KEGG	hsa04066	HIF-1 signaling pathway	2	106	1.66	0.0279	9606.ENSP00000262367,9606.ENSP00000263253	CREBBP,EP300
KEGG	hsa04350	TGF-beta signaling pathway	2	91	1.73	0.0279	9606.ENSP00000262367,9606.ENSP00000263253	CREBBP,EP300
KEGG	hsa04916	Melanogenesis	2	95	1.71	0.0279	9606.ENSP00000262367,9606.ENSP00000263253	CREBBP,EP300
KEGG	hsa04922	Glucagon signaling pathway	2	101	1.69	0.0279	9606.ENSP00000262367,9606.ENSP00000263253	CREBBP,EP300
KEGG	hsa05215	Prostate cancer	2	96	1.71	0.0279	9606.ENSP00000262367,9606.ENSP00000263253	CREBBP,EP300
KEGG	hsa05200	Pathways in cancer	3	517	1.15	0.0286	9606.ENSP00000262367,9606.ENSP00000263253,9606.ENSP00000306245	CREBBP,EP300,FOS
KEGG	hsa04110	Cell cycle	2	120	1.61	0.0294	9606.ENSP00000262367,9606.ENSP00000263253	CREBBP,EP300
KEGG	hsa04919	Thyroid hormone signaling pathway	2	119	1.61	0.0294	9606.ENSP00000262367,9606.ENSP00000263253	CREBBP,EP300
KEGG	hsa04068	FoxO signaling pathway	2	127	1.59	0.0297	9606.ENSP00000262367,9606.ENSP00000263253	CREBBP,EP300
Reactome	HSA-210744	Regulation of gene expression in late stage (branching morphogenesis) pancreatic bud precursor cells	2	16	2.49	0.0298	9606.ENSP00000262367,9606.ENSP00000263253	CREBBP,EP300
Reactome	HSA-1368082	RORA activates gene expression	2	18	2.43	0.0343	9606.ENSP00000262367,9606.ENSP00000263253	CREBBP,EP300
Reactome	HSA-9013695	NOTCH4 Intracellular Domain Regulates Transcription	2	20	2.39	0.039	9606.ENSP00000262367,9606.ENSP00000263253	CREBBP,EP300
GO Function	GO:0008270	Zinc ion binding	4	811	1.08	0.0398	9606.ENSP00000262367,9606.ENSP00000263253,9606.ENSP00000309570,9606.ENSP00000365858	CREBBP,EP300,KLF7,GATA1
Reactome	HSA-212436	Generic Transcription Pathway	5	1197	1.01	0.04	9606.ENSP00000262367,9606.ENSP00000263253,9606.ENSP00000306245,9606.ENSP00000365858,9606.ENSP00000444198	CREBBP,EP300,FOS,GATA1,CITED2
Reactome	HSA-2262752	Cellular responses to stress	4	544	1.25	0.04	9606.ENSP00000262367,9606.ENSP00000263253,9606.ENSP00000306245,9606.ENSP00000444198	CREBBP,EP300,FOS,CITED2
Reactome	HSA-5621575	CD209 (DC-SIGN) signaling	2	21	2.37	0.04	9606.ENSP00000262367,9606.ENSP00000263253	CREBBP,EP300
KEGG	hsa04310	Wnt signaling pathway	2	154	1.5	0.0409	9606.ENSP00000262367,9606.ENSP00000263253	CREBBP,EP300
SMART	SM00297	Bromo domain	2	41	2.08	0.0414	9606.ENSP00000262367,9606.ENSP00000263253	CREBBP,EP300
Reactome	HSA-9013508	NOTCH3 Intracellular Domain Regulates Transcription	2	25	2.29	0.0415	9606.ENSP00000262367,9606.ENSP00000263253	CREBBP,EP300
KEGG	hsa04630	JAK-STAT signaling pathway	2	160	1.49	0.0419	9606.ENSP00000262367,9606.ENSP00000263253	CREBBP,EP300
KEGG	hsa05152	Tuberculosis	2	168	1.46	0.0419	9606.ENSP00000262367,9606.ENSP00000263253	CREBBP,EP300
KEGG	hsa05164	Influenza A	2	165	1.47	0.0419	9606.ENSP00000262367,9606.ENSP00000263253	CREBBP,EP300
KEGG	hsa05206	MicroRNAs in cancer	2	160	1.49	0.0419	9606.ENSP00000262367,9606.ENSP00000263253	CREBBP,EP300
KEGG	hsa05203	Viral carcinogenesis	2	182	1.43	0.0448	9606.ENSP00000262367,9606.ENSP00000263253	CREBBP,EP300
Reactome	HSA-8878171	Transcriptional regulation by RUNX1	3	204	1.56	0.0474	9606.ENSP00000262367,9606.ENSP00000263253,9606.ENSP00000365858	CREBBP,EP300,GATA1
Reactome	HSA-933541	TRAF6 mediated IRF7 activation	2	28	2.24	0.0474	9606.ENSP00000262367,9606.ENSP00000263253	CREBBP,EP300
WikiPathways	WP2849	Hematopoietic stem cell differentiation	2	54	1.96	0.0486	9606.ENSP00000306245,9606.ENSP00000365858	FOS,GATA1
WikiPathways	WP304	Kit receptor signaling pathway	2	59	1.92	0.0486	9606.ENSP00000263253,9606.ENSP00000306245	EP300,FOS
WikiPathways	WP395	IL-4 signaling pathway	2	54	1.96	0.0486	9606.ENSP00000263253,9606.ENSP00000306245	EP300,FOS
WikiPathways	WP3651	Pathways affected in adenoid cystic carcinoma	2	64	1.88	0.0492	9606.ENSP00000262367,9606.ENSP00000263253	CREBBP,EP300

### Sheet: Cluster0
#category	term ID	term description	observed gene count	background gene count	strength	false discovery rate	matching proteins in your network (IDs)	matching proteins in your network (labels)
GO Component	GO:0016592	Mediator complex	4	38	1.93	0.00046	9606.ENSP00000265350,9606.ENSP00000293777,9606.ENSP00000326767,9606.ENSP00000428982	MED20,MED11,MED25,CCNC
COMPARTMENTS	GOCC:0016592	Mediator complex	4	35	1.97	0.00039	9606.ENSP00000265350,9606.ENSP00000293777,9606.ENSP00000326767,9606.ENSP00000428982	MED20,MED11,MED25,CCNC
UniProt Keywords	KW-0010	Activator	9	674	1.04	5.46e-05	9606.ENSP00000265350,9606.ENSP00000293777,9606.ENSP00000295108,9606.ENSP00000299575,9606.ENSP00000317580,9606.ENSP00000326767,9606.ENSP00000362410,9606.ENSP00000397259,9606.ENSP00000428982	MED20,MED11,NEUROD1,ATMIN,NEUROG1,MED25,MAFB,ATXN7L3,CCNC
UniProt Keywords	KW-0805	Transcription regulation	12	2272	0.63	0.002	9606.ENSP00000265350,9606.ENSP00000293777,9606.ENSP00000295108,9606.ENSP00000299575,9606.ENSP00000317580,9606.ENSP00000326767,9606.ENSP00000326933,9606.ENSP00000334472,9606.ENSP00000362410,9606.ENSP00000380702,9606.ENSP00000397259,9606.ENSP00000428982	MED20,MED11,NEUROD1,ATMIN,NEUROG1,MED25,SERTAD2,FOXE3,MAFB,MYCBP,ATXN7L3,CCNC
