## Supplementary Table 4 for "The kinetic landscape of human transcription factors"

### Sheet: Sheet1
	predicted active fraction effect	predicted intensity effect	true active fraction effect	true intensity effect	active fraction error (true - predicted)	intensity error (true - predicted)
ASCL4	1.07279	1.26375	1.1	1.1	0.0272071	-0.163752
ATF6	1.36221	1.0378	1.5	1.4	0.137788	0.362198
BRD8	1.49342	1.10046	1.7	1.1	0.206581	-0.000464253
CITED1	1.43548	1.07388	1.3	1.1	-0.13548	0.0261153
CSRNP2	1.16322	1.10295	1.8	1.1	0.636779	-0.00295038
DMAP1	1.38102	1.22911	0.9	1.1	-0.481016	-0.129111
FOXJ1	1.1244	1.05111	1.2	0.9	0.0755976	-0.151106
FOXN1	1.1113	1.28804	1.6	1.2	0.488704	-0.0880426
FOXO1	1.74477	1.11833	1.3	1	-0.444774	-0.118328
MYCL	1.15317	1.14686	1.1	1.3	-0.0531723	0.153138
RELB	0.913111	1.12328	1.3	1.1	0.386889	-0.0232767
SOX7	1.77723	1.08893	1.7	0.9	-0.0772308	-0.18893
TADA3	1.49873	1.16014	1	1.1	-0.49873	-0.0601423
TCF21	0.938272	1.34762	1.7	1.2	0.761728	-0.147618
Active Fraction MSE	0.153388
Intensity MSE	0.0217889
